# Translational control of lipogenesis links protein synthesis and phosphoinositide signaling with nuclear division

**DOI:** 10.1101/2021.01.03.425130

**Authors:** Nairita Maitra, Staci Hammer, Clara Kjerfve, Vytas A. Bankaitis, Michael Polymenis

## Abstract

Continuously dividing cells coordinate their growth and division. How fast cells grow in mass determines how fast they will multiply. Yet, there are few, if any, examples of a metabolic pathway that actively drives a cell cycle event instead of just being required for it. Here, we show that translational upregulation of lipogenic enzymes in yeast increased the abundance of lipids and accelerated nuclear elongation and division. De-repressing translation of acetyl CoA carboxylase and fatty acid synthase also suppressed cell cycle-related phenotypes, including delayed nuclear division, associated with Sec14p phosphatidylinositol transfer protein deficiencies, and the irregular nuclear morphologies of mutants defective in phosphatidylinositol 4-OH kinase activities. Our results show that increased lipogenesis drives a critical cell cycle landmark and report a phosphoinositide signaling axis in control of nuclear division. The broad conservation of these lipid metabolic and signaling pathways raises the possibility these activities similarly govern nuclear division in mammals.
