## Supplementary material for "Translational control of lipogenesis links protein synthesis and phosphoinositide signaling with nuclear division": Figure 1 - source data 4

### Sheet: Figure 1 - source data 4
log2(expressed ratio)	size (fL)	protein	strain
-1.78565	23.945	Fas1	wt
-2.81067	25.385	Fas1	wt
-3.70708	27.065	Fas1	wt
-3.44897	30.315	Fas1	wt
-3.23011	33.225	Fas1	wt
-1.54205	37.015	Fas1	wt
-0.143714	39.89	Fas1	wt
1.11827	42.475	Fas1	wt
1.52635	45.15	Fas1	wt
1.58145	51.79	Fas1	wt
0.204124	23.945	Pgk1	wt
0.26782	25.385	Pgk1	wt
0.0961836	27.065	Pgk1	wt
0.132173	30.315	Pgk1	wt
0.0957256	33.225	Pgk1	wt
-0.245394	37.015	Pgk1	wt
-0.0540788	39.89	Pgk1	wt
-0.596819	42.475	Pgk1	wt
-0.744315	45.15	Pgk1	wt
0.428231	51.79	Pgk1	wt
-0.758122	20.695	Fas1	wt
-2.09271	21.965	Fas1	wt
-2.23835	23.565	Fas1	wt
-2.75143	25.735	Fas1	wt
-3.61411	27.53	Fas1	wt
-2.37048	30.98	Fas1	wt
-1.84542	34.45	Fas1	wt
0.645108	36.255	Fas1	wt
1.9712	38.925	Fas1	wt
1.47288	43.01	Fas1	wt
0.00622169	20.695	Pgk1	wt
0.181095	21.965	Pgk1	wt
-0.25473	23.565	Pgk1	wt
-0.121681	25.735	Pgk1	wt
0.124938	27.53	Pgk1	wt
-0.158209	30.98	Pgk1	wt
0.197417	34.45	Pgk1	wt
-0.067849	36.255	Pgk1	wt
-0.446914	38.925	Pgk1	wt
0.360379	43.01	Pgk1	wt
-1.41101	18.68	Fas1	wt
-2.52552	20.405	Fas1	wt
-3.13562	22.705	Fas1	wt
-3.15165	25.23	Fas1	wt
-3.18742	27.545	Fas1	wt
-3.03369	30.705	Fas1	wt
-0.541009	32.615	Fas1	wt
0.896991	36.23	Fas1	wt
1.39126	39.28	Fas1	wt
1.38042	43.15	Fas1	wt
-0.309302	18.68	Pgk1	wt
-0.461522	20.405	Pgk1	wt
-0.156425	22.705	Pgk1	wt
-0.215183	25.23	Pgk1	wt
-0.373551	27.545	Pgk1	wt
0.154793	30.705	Pgk1	wt
-0.0715942	32.615	Pgk1	wt
0.105779	36.23	Pgk1	wt
0.212591	39.28	Pgk1	wt
0.330832	43.15	Pgk1	wt
-1.55556	24.355	Fas1	uORFm
-1.37446	25.605	Fas1	uORFm
-1.96227	26.735	Fas1	uORFm
-2.15087	28.75	Fas1	uORFm
-2.61881	30.69	Fas1	uORFm
-2.87192	33.92	Fas1	uORFm
-0.777979	36.91	Fas1	uORFm
0.78996	39.705	Fas1	uORFm
1.44845	41.495	Fas1	uORFm
1.78724	45.3	Fas1	uORFm
-0.59592	24.355	Pgk1	uORFm
-0.466132	25.605	Pgk1	uORFm
-0.326078	26.735	Pgk1	uORFm
-0.305312	28.75	Pgk1	uORFm
-0.674225	30.69	Pgk1	uORFm
-0.630217	33.92	Pgk1	uORFm
-0.112284	36.91	Pgk1	uORFm
0.436401	39.705	Pgk1	uORFm
0.402966	41.495	Pgk1	uORFm
1.09369	45.3	Pgk1	uORFm
-0.306551	22.65	Fas1	uORFm
-1.65741	23.585	Fas1	uORFm
-2.94076	24.38	Fas1	uORFm
-2.81847	25.715	Fas1	uORFm
-2.5193	27.625	Fas1	uORFm
-2.4573	30.205	Fas1	uORFm
-1.93388	32.795	Fas1	uORFm
-0.230705	35.265	Fas1	uORFm
0.337656	36.835	Fas1	uORFm
1.20299	39.845	Fas1	uORFm
1.35612	41.405	Fas1	uORFm
0.554174	22.65	Pgk1	uORFm
-0.171925	23.585	Pgk1	uORFm
0.290687	24.38	Pgk1	uORFm
0.225067	25.715	Pgk1	uORFm
-0.0145517	27.625	Pgk1	uORFm
0.303218	30.205	Pgk1	uORFm
-0.303325	32.795	Pgk1	uORFm
-1.00049	35.265	Pgk1	uORFm
-0.0289338	36.835	Pgk1	uORFm
-0.166047	39.845	Pgk1	uORFm
0.0966719	41.405	Pgk1	uORFm
-1.37524	21.89	Fas1	uORFm
-3.91093	23.235	Fas1	uORFm
-3.67178	24.98	Fas1	uORFm
-2.93462	28.06	Fas1	uORFm
-3.22022	30.54	Fas1	uORFm
-2.1007	33.4	Fas1	uORFm
-0.462725	35.545	Fas1	uORFm
1.15773	38.995	Fas1	uORFm
1.68855	41.5	Fas1	uORFm
1.49483	44.855	Fas1	uORFm
-0.484137	21.89	Pgk1	uORFm
-0.0869231	23.235	Pgk1	uORFm
-0.193703	24.98	Pgk1	uORFm
0.170452	28.06	Pgk1	uORFm
0.397425	30.54	Pgk1	uORFm
-0.0664371	33.4	Pgk1	uORFm
0.287402	35.545	Pgk1	uORFm
-0.307704	38.995	Pgk1	uORFm
-0.0825559	41.5	Pgk1	uORFm
0.136034	44.855	Pgk1	uORFm
