## Supplementary material for "Translational control of lipogenesis links protein synthesis and phosphoinositide signaling with nuclear division": Figure 2 - source data 3

### Sheet: Figure 2 - source data 3
metabolite	Log2FC	Log10p	comparison	medium	assay
xylulose	0.327595	0.160428	WT/uORFm-ACC1,FAS1	glucose	primary metabolites
xylose	0.370826	3	WT/uORFm-ACC1,FAS1	glucose	primary metabolites
xylitol	0.42549	0.932334	WT/uORFm-ACC1,FAS1	glucose	primary metabolites
xanthine	0.454327	1.39718	WT/uORFm-ACC1,FAS1	glucose	primary metabolites
valine	-0.0112445	0.619066	WT/uORFm-ACC1,FAS1	glucose	primary metabolites
uridine-5'-monophosphate	-1.19116	0.531919	WT/uORFm-ACC1,FAS1	glucose	primary metabolites
uridine	1.17277	3	WT/uORFm-ACC1,FAS1	glucose	primary metabolites
uric acid	-1.74094	0.472074	WT/uORFm-ACC1,FAS1	glucose	primary metabolites
urea	-0.0160542	0.390032	WT/uORFm-ACC1,FAS1	glucose	primary metabolites
uracil	0.445673	0.896607	WT/uORFm-ACC1,FAS1	glucose	primary metabolites
UDP-N-acetylglucosamine	-0.470391	0.168898	WT/uORFm-ACC1,FAS1	glucose	primary metabolites
tyrosine	0.171586	0.195363	WT/uORFm-ACC1,FAS1	glucose	primary metabolites
tryptophan	-0.076498	0.0998186	WT/uORFm-ACC1,FAS1	glucose	primary metabolites
trehalose-6-phosphate	0.282759	0.752125	WT/uORFm-ACC1,FAS1	glucose	primary metabolites
trehalose	-1.60172	0.197644	WT/uORFm-ACC1,FAS1	glucose	primary metabolites
thymine	-0.339073	0.166764	WT/uORFm-ACC1,FAS1	glucose	primary metabolites
thymidine	0.00943652	0.15625	WT/uORFm-ACC1,FAS1	glucose	primary metabolites
threonine	0.84481	1.13395	WT/uORFm-ACC1,FAS1	glucose	primary metabolites
threitol	0.011006	0.728205	WT/uORFm-ACC1,FAS1	glucose	primary metabolites
tagatose	-0.0141958	0.26421	WT/uORFm-ACC1,FAS1	glucose	primary metabolites
sucrose	0.485564	3	WT/uORFm-ACC1,FAS1	glucose	primary metabolites
succinic acid	0.758768	1.22113	WT/uORFm-ACC1,FAS1	glucose	primary metabolites
stearic acid	0.00492272	0.128094	WT/uORFm-ACC1,FAS1	glucose	primary metabolites
spermidine	1.39536	0.985018	WT/uORFm-ACC1,FAS1	glucose	primary metabolites
shikimic acid	0.190285	0.0784592	WT/uORFm-ACC1,FAS1	glucose	primary metabolites
serine	0.121062	0.020033	WT/uORFm-ACC1,FAS1	glucose	primary metabolites
saccharopine	0.0511302	1.19764	WT/uORFm-ACC1,FAS1	glucose	primary metabolites
ribulose-5-phosphate	-0.490594	0.240869	WT/uORFm-ACC1,FAS1	glucose	primary metabolites
ribose-5-phosphate	0.0531298	0.114667	WT/uORFm-ACC1,FAS1	glucose	primary metabolites
ribose	-0.472064	3	WT/uORFm-ACC1,FAS1	glucose	primary metabolites
ribitol	0.00335587	0.0998186	WT/uORFm-ACC1,FAS1	glucose	primary metabolites
raffinose	0.0541298	0.71296	WT/uORFm-ACC1,FAS1	glucose	primary metabolites
pyrrole-2-carboxylic acid	-0.375176	0.110911	WT/uORFm-ACC1,FAS1	glucose	primary metabolites
pyrophosphate	0.835707	1.04503	WT/uORFm-ACC1,FAS1	glucose	primary metabolites
pseudo uridine	0.332007	0.832949	WT/uORFm-ACC1,FAS1	glucose	primary metabolites
proline	0.738478	2.47625	WT/uORFm-ACC1,FAS1	glucose	primary metabolites
pipecolinic acid	0.291466	1.1147	WT/uORFm-ACC1,FAS1	glucose	primary metabolites
phytosphingosine	-3.81617	0.567913	WT/uORFm-ACC1,FAS1	glucose	primary metabolites
phthalic acid	-0.356709	1.2723	WT/uORFm-ACC1,FAS1	glucose	primary metabolites
phosphogluconic acid	-0.828787	3	WT/uORFm-ACC1,FAS1	glucose	primary metabolites
phosphoethanolamine	-0.291119	0.147581	WT/uORFm-ACC1,FAS1	glucose	primary metabolites
phosphate	-0.132603	0.0482643	WT/uORFm-ACC1,FAS1	glucose	primary metabolites
phenylethylamine	-0.0375916	0.0943822	WT/uORFm-ACC1,FAS1	glucose	primary metabolites
phenylalanine	0.344308	0.874324	WT/uORFm-ACC1,FAS1	glucose	primary metabolites
pentadecanoic acid	-1.1919	1.0962	WT/uORFm-ACC1,FAS1	glucose	primary metabolites
pelargonic acid	-0.400711	0.126151	WT/uORFm-ACC1,FAS1	glucose	primary metabolites
palmitoleic acid	-1.07793	3	WT/uORFm-ACC1,FAS1	glucose	primary metabolites
palmitic acid	-0.0217072	0.223546	WT/uORFm-ACC1,FAS1	glucose	primary metabolites
oxoproline	0.55453	2.17522	WT/uORFm-ACC1,FAS1	glucose	primary metabolites
orotic acid	2.15961	3	WT/uORFm-ACC1,FAS1	glucose	primary metabolites
ornithine	0.855294	3	WT/uORFm-ACC1,FAS1	glucose	primary metabolites
octadecanol	0.43768	1.39718	WT/uORFm-ACC1,FAS1	glucose	primary metabolites
nicotinamide	1.73556	0.288876	WT/uORFm-ACC1,FAS1	glucose	primary metabolites
N-acetylputrescine	-0.898162	0.230881	WT/uORFm-ACC1,FAS1	glucose	primary metabolites
n-acetyl-d-hexosamine	0.751489	0.184143	WT/uORFm-ACC1,FAS1	glucose	primary metabolites
N-acetyl-D-galactosamine	0.21839	0.0110132	WT/uORFm-ACC1,FAS1	glucose	primary metabolites
myristic acid	-1.67176	0.698254	WT/uORFm-ACC1,FAS1	glucose	primary metabolites
myo-inositol	-0.43793	0.670216	WT/uORFm-ACC1,FAS1	glucose	primary metabolites
methylmalonic acid	0.166198	0.213886	WT/uORFm-ACC1,FAS1	glucose	primary metabolites
methionine sulfoxide	-0.36471	0.386496	WT/uORFm-ACC1,FAS1	glucose	primary metabolites
methionine minor	0.418312	0.541891	WT/uORFm-ACC1,FAS1	glucose	primary metabolites
methionine	0.85443	1.1147	WT/uORFm-ACC1,FAS1	glucose	primary metabolites
mannose	0.0570391	1.13395	WT/uORFm-ACC1,FAS1	glucose	primary metabolites
malic acid	0.78707	3	WT/uORFm-ACC1,FAS1	glucose	primary metabolites
lyxitol	0.334353	0.0230771	WT/uORFm-ACC1,FAS1	glucose	primary metabolites
lysine	1.30038	1.77754	WT/uORFm-ACC1,FAS1	glucose	primary metabolites
linolenic acid	0.530688	0.181933	WT/uORFm-ACC1,FAS1	glucose	primary metabolites
linoleic acid	-0.182731	3	WT/uORFm-ACC1,FAS1	glucose	primary metabolites
levoglucosan	0.0487451	0.71296	WT/uORFm-ACC1,FAS1	glucose	primary metabolites
leucine	0.343836	0.670216	WT/uORFm-ACC1,FAS1	glucose	primary metabolites
lauric acid	-1.12618	0.476397	WT/uORFm-ACC1,FAS1	glucose	primary metabolites
lactic acid	-0.126462	3	WT/uORFm-ACC1,FAS1	glucose	primary metabolites
isothreonic acid	0.260181	0.0698562	WT/uORFm-ACC1,FAS1	glucose	primary metabolites
isomaltose	0.265412	0.804294	WT/uORFm-ACC1,FAS1	glucose	primary metabolites
isoleucine	0.336989	1.13395	WT/uORFm-ACC1,FAS1	glucose	primary metabolites
isohexonic acid	1.29036	0.957897	WT/uORFm-ACC1,FAS1	glucose	primary metabolites
inositol-4-monophosphate	-0.917783	3	WT/uORFm-ACC1,FAS1	glucose	primary metabolites
inosine	0.172837	0.0276907	WT/uORFm-ACC1,FAS1	glucose	primary metabolites
indole-3-propionic acid	-0.0637288	0.0664621	WT/uORFm-ACC1,FAS1	glucose	primary metabolites
hypoxanthine	-0.198486	0.13794	WT/uORFm-ACC1,FAS1	glucose	primary metabolites
hydroxycarbamate	0.160999	0.0547925	WT/uORFm-ACC1,FAS1	glucose	primary metabolites
homoserine	0.472277	0.957897	WT/uORFm-ACC1,FAS1	glucose	primary metabolites
histidine	0.634112	0.419497	WT/uORFm-ACC1,FAS1	glucose	primary metabolites
heptadecanoic acid	-0.541205	1.99913	WT/uORFm-ACC1,FAS1	glucose	primary metabolites
guanosine	0.117853	0.485173	WT/uORFm-ACC1,FAS1	glucose	primary metabolites
guanine	0.382883	1.0962	WT/uORFm-ACC1,FAS1	glucose	primary metabolites
glycyl-proline	0.496258	0.57331	WT/uORFm-ACC1,FAS1	glucose	primary metabolites
glycine	0.709712	0.489629	WT/uORFm-ACC1,FAS1	glucose	primary metabolites
glycerol-alpha-phosphate	-0.75058	3	WT/uORFm-ACC1,FAS1	glucose	primary metabolites
glycerol-3-galactoside	0.233023	3	WT/uORFm-ACC1,FAS1	glucose	primary metabolites
glycerol	0.329524	0.132002	WT/uORFm-ACC1,FAS1	glucose	primary metabolites
glyceric acid	0.665279	0.20688	WT/uORFm-ACC1,FAS1	glucose	primary metabolites
glutamine	-0.188222	0.804294	WT/uORFm-ACC1,FAS1	glucose	primary metabolites
glutamic acid	0.685641	0.66348	WT/uORFm-ACC1,FAS1	glucose	primary metabolites
glucose-6-phosphate	0.488755	3	WT/uORFm-ACC1,FAS1	glucose	primary metabolites
glucose-1-phosphate	0.213562	3	WT/uORFm-ACC1,FAS1	glucose	primary metabolites
glucose	0.0507646	0.240869	WT/uORFm-ACC1,FAS1	glucose	primary metabolites
gluconic acid	0.39804	0.233357	WT/uORFm-ACC1,FAS1	glucose	primary metabolites
galacturonic acid	0.13836	0.874324	WT/uORFm-ACC1,FAS1	glucose	primary metabolites
galactose-6-phosphate	-0.0596412	0.43897	WT/uORFm-ACC1,FAS1	glucose	primary metabolites
galactonic acid	0.326091	1.43498	WT/uORFm-ACC1,FAS1	glucose	primary metabolites
galactinol	-0.830298	0.567913	WT/uORFm-ACC1,FAS1	glucose	primary metabolites
fumaric acid	0.104727	0.896607	WT/uORFm-ACC1,FAS1	glucose	primary metabolites
fructose-6-phosphate	0.090764	3	WT/uORFm-ACC1,FAS1	glucose	primary metabolites
fructose-1-phosphate	0.682972	0.920096	WT/uORFm-ACC1,FAS1	glucose	primary metabolites
fructose-1,6-bisphosphate	-0.0171001	0.423313	WT/uORFm-ACC1,FAS1	glucose	primary metabolites
fructose	1.15449	0.181933	WT/uORFm-ACC1,FAS1	glucose	primary metabolites
ethanolamine	-0.401605	0.698254	WT/uORFm-ACC1,FAS1	glucose	primary metabolites
erythrose	-0.150632	0.451095	WT/uORFm-ACC1,FAS1	glucose	primary metabolites
erythritol	0.244613	0.536884	WT/uORFm-ACC1,FAS1	glucose	primary metabolites
dihydroxyacetone	-0.0677508	0.0961832	WT/uORFm-ACC1,FAS1	glucose	primary metabolites
cytidine-5-monophosphate	0.435469	3	WT/uORFm-ACC1,FAS1	glucose	primary metabolites
cysteine	0.0541508	0.349294	WT/uORFm-ACC1,FAS1	glucose	primary metabolites
cyanoalanine	-0.674709	0.297423	WT/uORFm-ACC1,FAS1	glucose	primary metabolites
citrulline	0.601784	0.36245	WT/uORFm-ACC1,FAS1	glucose	primary metabolites
citric acid	0.844429	0.853159	WT/uORFm-ACC1,FAS1	glucose	primary metabolites
cellobiose	0.479366	0.411941	WT/uORFm-ACC1,FAS1	glucose	primary metabolites
caprylic acid	-0.462272	0.110911	WT/uORFm-ACC1,FAS1	glucose	primary metabolites
capric acid	-1.33862	0.728205	WT/uORFm-ACC1,FAS1	glucose	primary metabolites
butane-2,3-diol	-4.41402	0.485173	WT/uORFm-ACC1,FAS1	glucose	primary metabolites
beta-glycerolphosphate	-0.114933	0.0943822	WT/uORFm-ACC1,FAS1	glucose	primary metabolites
beta-alanine	0.499423	0.269573	WT/uORFm-ACC1,FAS1	glucose	primary metabolites
benzoic acid	-0.543941	0.150059	WT/uORFm-ACC1,FAS1	glucose	primary metabolites
behenic acid	-0.246416	0.141944	WT/uORFm-ACC1,FAS1	glucose	primary metabolites
aspartic acid	0.794664	0.288876	WT/uORFm-ACC1,FAS1	glucose	primary metabolites
asparagine	0.141777	0.0998186	WT/uORFm-ACC1,FAS1	glucose	primary metabolites
arachidic acid	0.0833496	0.0597575	WT/uORFm-ACC1,FAS1	glucose	primary metabolites
aminomalonate	0.275884	0.135952	WT/uORFm-ACC1,FAS1	glucose	primary metabolites
alpha-aminoadipic acid	-0.489905	0.625142	WT/uORFm-ACC1,FAS1	glucose	primary metabolites
alanine	0.458334	1.19764	WT/uORFm-ACC1,FAS1	glucose	primary metabolites
adipic acid	-0.63803	0.275004	WT/uORFm-ACC1,FAS1	glucose	primary metabolites
adenosine-5-monophosphate	0.112681	0.0418281	WT/uORFm-ACC1,FAS1	glucose	primary metabolites
adenosine	-0.016388	0.842936	WT/uORFm-ACC1,FAS1	glucose	primary metabolites
adenine	-0.194172	0.0547925	WT/uORFm-ACC1,FAS1	glucose	primary metabolites
9-myristoleate	-4.065	1.87419	WT/uORFm-ACC1,FAS1	glucose	primary metabolites
5'-deoxy-5'-methylthioadenosine	0.227609	0.920096	WT/uORFm-ACC1,FAS1	glucose	primary metabolites
4-aminobutyric acid	-0.940207	0.885322	WT/uORFm-ACC1,FAS1	glucose	primary metabolites
3-phosphoglycerate	1.22185	3	WT/uORFm-ACC1,FAS1	glucose	primary metabolites
3-aminoisobutyric acid	0.0541165	0.253677	WT/uORFm-ACC1,FAS1	glucose	primary metabolites
2-hydroxyglutaric acid	-0.579155	0.145986	WT/uORFm-ACC1,FAS1	glucose	primary metabolites
2-deoxytetronic acid	0.0725405	0.280495	WT/uORFm-ACC1,FAS1	glucose	primary metabolites
2-aminobutyric acid	0.235337	0.0784592	WT/uORFm-ACC1,FAS1	glucose	primary metabolites
2,5-dihydroxypyrazine	0.0940023	0.11551	WT/uORFm-ACC1,FAS1	glucose	primary metabolites
1-monopalmitin	-0.476418	0.0698562	WT/uORFm-ACC1,FAS1	glucose	primary metabolites
1,5-anhydroglucitol	0.319545	0.446894	WT/uORFm-ACC1,FAS1	glucose	primary metabolites
Ceramide (d42:0)	-0.883693	3	WT/uORFm-ACC1,FAS1	glucose	complex lipids
Cer-AP t44:0; Cer-AP t18:0/26:0;	-0.240109	3	WT/uORFm-ACC1,FAS1	glucose	complex lipids
Cer-NS d35:1; Cer-NS d18:1/17:0;	0.139103	0.650315	WT/uORFm-ACC1,FAS1	glucose	complex lipids
FA (10:0) (capric acid)	1.4791	0.309078	WT/uORFm-ACC1,FAS1	glucose	complex lipids
FA (12:0) (lauric acid)	-0.0187941	3	WT/uORFm-ACC1,FAS1	glucose	complex lipids
FA (14:0) (myristic acid)	-0.0304875	0.0547925	WT/uORFm-ACC1,FAS1	glucose	complex lipids
FA (14:1) (physeteric acid)	-3.92805	3	WT/uORFm-ACC1,FAS1	glucose	complex lipids
FA (16:0) (palmitic acid)	0.240335	0.573326	WT/uORFm-ACC1,FAS1	glucose	complex lipids
FA (16:1) (palmitoleic acid)	-1.40405	3	WT/uORFm-ACC1,FAS1	glucose	complex lipids
FA (18:0) (stearic acid)	0.216116	1.63134	WT/uORFm-ACC1,FAS1	glucose	complex lipids
FA (18:1) (oleic acid)	-0.296182	3	WT/uORFm-ACC1,FAS1	glucose	complex lipids
FA (20:0) (arachidic acid)	0.59924	0.589898	WT/uORFm-ACC1,FAS1	glucose	complex lipids
FA (20:1) (eicosenoic acid)	-1.06249	1.57333	WT/uORFm-ACC1,FAS1	glucose	complex lipids
FA (22:0) (behenic acid)	0.424579	0.152119	WT/uORFm-ACC1,FAS1	glucose	complex lipids
FA (22:1) (erucic acid)	2.14742	0.77744	WT/uORFm-ACC1,FAS1	glucose	complex lipids
FA (24:0) (lignoceric acid)	0.331983	0.0664621	WT/uORFm-ACC1,FAS1	glucose	complex lipids
FA (24:1) (nervonic acid)	0.232962	0.303207	WT/uORFm-ACC1,FAS1	glucose	complex lipids
FA (26:0) (cerotic acid)	1.47892	0.294555	WT/uORFm-ACC1,FAS1	glucose	complex lipids
FA (28:0) (montanic acid)	0.534274	0.0402338	WT/uORFm-ACC1,FAS1	glucose	complex lipids
FA (8:0) (caprylic acid)	0.778766	0.813637	WT/uORFm-ACC1,FAS1	glucose	complex lipids
LPC (14:0)	-1.77219	1.19764	WT/uORFm-ACC1,FAS1	glucose	complex lipids
LPC (16:1)	-0.256167	1.0962	WT/uORFm-ACC1,FAS1	glucose	complex lipids
LPC (20:1)	-2.27015	0.823186	WT/uORFm-ACC1,FAS1	glucose	complex lipids
LPE (16:0)	-0.332412	0.0418281	WT/uORFm-ACC1,FAS1	glucose	complex lipids
LPE 18:1;	-0.72807	0.489629	WT/uORFm-ACC1,FAS1	glucose	complex lipids
PC (32:1)	0.397527	3	WT/uORFm-ACC1,FAS1	glucose	complex lipids
PC (32:2)	-0.216007	0.243402	WT/uORFm-ACC1,FAS1	glucose	complex lipids
PC 26:0; PC 10:0-16:0;	-0.0865838	3	WT/uORFm-ACC1,FAS1	glucose	complex lipids
PC 28:0; PC 12:0-16:0;	-0.173033	3	WT/uORFm-ACC1,FAS1	glucose	complex lipids
PC 28:1; PC 12:0-16:1;	-1.62913	1.06143	WT/uORFm-ACC1,FAS1	glucose	complex lipids
PC 30:1; PC 14:0-16:1;	-1.53637	0.557316	WT/uORFm-ACC1,FAS1	glucose	complex lipids
PC 30:2; PC 14:1-16:1;	-3.33415	0.0681558	WT/uORFm-ACC1,FAS1	glucose	complex lipids
PE (34:1)	1.18028	2.47625	WT/uORFm-ACC1,FAS1	glucose	complex lipids
PE (34:2)	-0.242736	1.13395	WT/uORFm-ACC1,FAS1	glucose	complex lipids
PE (36:2)	-0.0527321	3	WT/uORFm-ACC1,FAS1	glucose	complex lipids
PE 28:1; PE 12:0-16:1;	-3.03602	1.24596	WT/uORFm-ACC1,FAS1	glucose	complex lipids
PE 32:1; PE 16:0-16:1;	-0.231368	1.0962	WT/uORFm-ACC1,FAS1	glucose	complex lipids
PE 32:2; PE 16:1-16:1;	-1.581	0.944928	WT/uORFm-ACC1,FAS1	glucose	complex lipids
PE 36:2; PE 18:1-18:1;	-0.0527321	3	WT/uORFm-ACC1,FAS1	glucose	complex lipids
Pentaerythritol tetrakis(3,5-di-tert-butyl-4-hydroxyhydrocinnamate)_BGYHLZZASRKEJE-UHFFFAOYSA-N	0.414026	3	WT/uORFm-ACC1,FAS1	glucose	complex lipids
PG 34:0; PG 17:0-17:0;	0.285247	0.768836	WT/uORFm-ACC1,FAS1	glucose	complex lipids
PI (32:1)	-0.412878	1.52216	WT/uORFm-ACC1,FAS1	glucose	complex lipids
PI (34:2)	0.875267	0.472074	WT/uORFm-ACC1,FAS1	glucose	complex lipids
PI 26:0; PI 10:0-16:0;	-0.482645	1.24596	WT/uORFm-ACC1,FAS1	glucose	complex lipids
PI 28:0; PI 12:0-16:0;	-0.710913	1.13395	WT/uORFm-ACC1,FAS1	glucose	complex lipids
PI 30:0; PI 12:0-18:0;	-0.306432	1.0962	WT/uORFm-ACC1,FAS1	glucose	complex lipids
PI 30:1; PI 14:0-16:1;	-2.98854	0.223546	WT/uORFm-ACC1,FAS1	glucose	complex lipids
PI 32:1; PI 16:0-16:1;	-0.267631	0.355827	WT/uORFm-ACC1,FAS1	glucose	complex lipids
PI 32:2; PI 16:1-16:1;	-1.54998	0.435003	WT/uORFm-ACC1,FAS1	glucose	complex lipids
PI 34:1; PI 16:0-18:1;	5.01725	1.19764	WT/uORFm-ACC1,FAS1	glucose	complex lipids
PI 34:1; PI 18:0-16:1;	1.29495	0.677057	WT/uORFm-ACC1,FAS1	glucose	complex lipids
PI 34:2; PI 16:1-18:1;	-0.0657194	0.359121	WT/uORFm-ACC1,FAS1	glucose	complex lipids
PI 36:1; PI 18:0-18:1;	2.45076	0.684009	WT/uORFm-ACC1,FAS1	glucose	complex lipids
PS 32:1; PS 16:0-16:1;	0.0958894	3	WT/uORFm-ACC1,FAS1	glucose	complex lipids
PS 34:1; PS 16:0-18:1;	3.22171	0.20688	WT/uORFm-ACC1,FAS1	glucose	complex lipids
PS 34:2; PS 16:1-18:1;	1.72697	0.442974	WT/uORFm-ACC1,FAS1	glucose	complex lipids
CE(16:1)	-0.234113	0.333379	WT/uORFm-ACC1,FAS1	glucose	complex lipids
DAG 32:1; DAG 16:0-16:1;	0.249108	0.404515	WT/uORFm-ACC1,FAS1	glucose	complex lipids
DAG 32:2; DAG 16:1-16:1;	0.11141	0.128094	WT/uORFm-ACC1,FAS1	glucose	complex lipids
DG(34:1)	1.95417	0.0276907	WT/uORFm-ACC1,FAS1	glucose	complex lipids
DG(34:2)	0.948118	0.390032	WT/uORFm-ACC1,FAS1	glucose	complex lipids
DG(36:1)	2.45114	0.238373	WT/uORFm-ACC1,FAS1	glucose	complex lipids
DG(36:2)	0.846454	0.427175	WT/uORFm-ACC1,FAS1	glucose	complex lipids
LPC (20:0)	-0.478643	0.0943822	WT/uORFm-ACC1,FAS1	glucose	complex lipids
LPC (20:1)	-1.55292	0.66348	WT/uORFm-ACC1,FAS1	glucose	complex lipids
LPC (o-16:0)	-0.648743	0.698254	WT/uORFm-ACC1,FAS1	glucose	complex lipids
LPC (p-16:0) or LPC (o-16:1)	-0.0997642	0.842936	WT/uORFm-ACC1,FAS1	glucose	complex lipids
LPC (p-18:0) or LPC (o-18:1)	-0.131329	0.110911	WT/uORFm-ACC1,FAS1	glucose	complex lipids
LPC 18:1(SN2);	0.456617	0.101648	WT/uORFm-ACC1,FAS1	glucose	complex lipids
LPC(14:0)	-1.86037	0.578775	WT/uORFm-ACC1,FAS1	glucose	complex lipids
LPC(16:0)	-0.267633	2.47625	WT/uORFm-ACC1,FAS1	glucose	complex lipids
LPC(16:1)	-0.471682	0.431071	WT/uORFm-ACC1,FAS1	glucose	complex lipids
LPC(18:0)	-0.287219	2.17522	WT/uORFm-ACC1,FAS1	glucose	complex lipids
LPC(18:1)	-0.354665	1.24596	WT/uORFm-ACC1,FAS1	glucose	complex lipids
LPC(18:2)	-0.846782	0.184143	WT/uORFm-ACC1,FAS1	glucose	complex lipids
LPE 16:0;	-0.227293	0.932334	WT/uORFm-ACC1,FAS1	glucose	complex lipids
LPE 16:1;	-1.3234	0.637555	WT/uORFm-ACC1,FAS1	glucose	complex lipids
LPE 18:1;	-0.674123	0.0416827	WT/uORFm-ACC1,FAS1	glucose	complex lipids
LPE(18:0)	-0.320715	0.184143	WT/uORFm-ACC1,FAS1	glucose	complex lipids
PC 26:0;	-0.0428864	3	WT/uORFm-ACC1,FAS1	glucose	complex lipids
PC 30:2;	-3.89523	0.251091	WT/uORFm-ACC1,FAS1	glucose	complex lipids
PC 32:2; PC 16:1-16:1;	-0.0701037	3	WT/uORFm-ACC1,FAS1	glucose	complex lipids
PC 34:2; PC 17:1-17:1;	0.994604	0.503264	WT/uORFm-ACC1,FAS1	glucose	complex lipids
PC 36:2;	1.14601	0.442974	WT/uORFm-ACC1,FAS1	glucose	complex lipids
PC(28:0)	-0.41268	3	WT/uORFm-ACC1,FAS1	glucose	complex lipids
PC(30:0)	0.783635	3	WT/uORFm-ACC1,FAS1	glucose	complex lipids
PC(32:0)	2.68156	0.0261474	WT/uORFm-ACC1,FAS1	glucose	complex lipids
PC(32:1)	0.623748	3	WT/uORFm-ACC1,FAS1	glucose	complex lipids
PC(32:2)	-0.247684	0.57331	WT/uORFm-ACC1,FAS1	glucose	complex lipids
PC(34:0)	1.363	3	WT/uORFm-ACC1,FAS1	glucose	complex lipids
PC(34:1)	1.6615	1.63134	WT/uORFm-ACC1,FAS1	glucose	complex lipids
PC(34:2)	1.0099	0.463555	WT/uORFm-ACC1,FAS1	glucose	complex lipids
PC(36:1)	2.38327	3	WT/uORFm-ACC1,FAS1	glucose	complex lipids
PC(36:2)	4.3517	0.228427	WT/uORFm-ACC1,FAS1	glucose	complex lipids
PC(38:1)	0.139055	3	WT/uORFm-ACC1,FAS1	glucose	complex lipids
PC(38:2)	0.179741	0.294555	WT/uORFm-ACC1,FAS1	glucose	complex lipids
PC(o-32:0)	-0.0520372	0.342858	WT/uORFm-ACC1,FAS1	glucose	complex lipids
PE 32:2; PE 16:1-16:1;	-1.88262	0.863628	WT/uORFm-ACC1,FAS1	glucose	complex lipids
PE(34:2)	-0.144208	1.39718	WT/uORFm-ACC1,FAS1	glucose	complex lipids
PE(36:1)	1.56636	0.0370627	WT/uORFm-ACC1,FAS1	glucose	complex lipids
PS 32:2; PS 16:1-16:1;	-1.39475	0.188593	WT/uORFm-ACC1,FAS1	glucose	complex lipids
PS 34:1; PS 16:0-18:1;	2.76935	3	WT/uORFm-ACC1,FAS1	glucose	complex lipids
PS 34:2; PS 16:1-18:1;	0.799044	3	WT/uORFm-ACC1,FAS1	glucose	complex lipids
SM(d32:1)	-0.120642	0.266883	WT/uORFm-ACC1,FAS1	glucose	complex lipids
SM(d34:0)	0.472713	0.0630994	WT/uORFm-ACC1,FAS1	glucose	complex lipids
SM(d34:1)	0.216651	0.168898	WT/uORFm-ACC1,FAS1	glucose	complex lipids
SM(d36:1)	1.20588	0.318036	WT/uORFm-ACC1,FAS1	glucose	complex lipids
SM(d38:1)	0.438376	0.00298297	WT/uORFm-ACC1,FAS1	glucose	complex lipids
SM(d40:1)	0.312935	0.536884	WT/uORFm-ACC1,FAS1	glucose	complex lipids
SM(d42:1)	0.519237	0.324112	WT/uORFm-ACC1,FAS1	glucose	complex lipids
SM(d42:2)	1.66235	3	WT/uORFm-ACC1,FAS1	glucose	complex lipids
TAG 52:0; TAG 16:0-18:0-18:0;	2.56519	0.795148	WT/uORFm-ACC1,FAS1	glucose	complex lipids
TG(40:0)	0.362707	0.52701	WT/uORFm-ACC1,FAS1	glucose	complex lipids
TG(40:1)	-2.60759	3	WT/uORFm-ACC1,FAS1	glucose	complex lipids
TG(42:0)	2.38688	0.863628	WT/uORFm-ACC1,FAS1	glucose	complex lipids
TG(42:1)	-0.470067	0.832949	WT/uORFm-ACC1,FAS1	glucose	complex lipids
TG(42:2)	-2.08694	3	WT/uORFm-ACC1,FAS1	glucose	complex lipids
TG(44:0)	1.98107	0.536884	WT/uORFm-ACC1,FAS1	glucose	complex lipids
TG(44:1)	0.0869512	1.07847	WT/uORFm-ACC1,FAS1	glucose	complex lipids
TG(44:2)	-2.26175	3	WT/uORFm-ACC1,FAS1	glucose	complex lipids
TG(46:0)	1.5971	0.006577	WT/uORFm-ACC1,FAS1	glucose	complex lipids
TG(46:1)	0.213134	0.312043	WT/uORFm-ACC1,FAS1	glucose	complex lipids
TG(46:2)	-2.38744	3	WT/uORFm-ACC1,FAS1	glucose	complex lipids
TG(46:3) A	-4.66825	3	WT/uORFm-ACC1,FAS1	glucose	complex lipids
TG(46:3) B	-1.28689	0.14396	WT/uORFm-ACC1,FAS1	glucose	complex lipids
TG(48:0)	0.859753	0.691073	WT/uORFm-ACC1,FAS1	glucose	complex lipids
TG(48:1)	2.02078	0.411941	WT/uORFm-ACC1,FAS1	glucose	complex lipids
TG(48:2)	-0.710306	1.77754	WT/uORFm-ACC1,FAS1	glucose	complex lipids
TG(48:3)	-1.88811	3	WT/uORFm-ACC1,FAS1	glucose	complex lipids
TG(50:0)	0.568842	0.306132	WT/uORFm-ACC1,FAS1	glucose	complex lipids
TG(50:1)	2.61911	0.541891	WT/uORFm-ACC1,FAS1	glucose	complex lipids
TG(50:2)	0.963369	3	WT/uORFm-ACC1,FAS1	glucose	complex lipids
TG(50:3) A	-0.61472	3	WT/uORFm-ACC1,FAS1	glucose	complex lipids
TG(52:0)	2.72825	0.0597575	WT/uORFm-ACC1,FAS1	glucose	complex lipids
TG(52:1)	2.9985	0.216325	WT/uORFm-ACC1,FAS1	glucose	complex lipids
TG(52:2)	1.87542	0.503264	WT/uORFm-ACC1,FAS1	glucose	complex lipids
TG(52:3) A	0.291239	0.294555	WT/uORFm-ACC1,FAS1	glucose	complex lipids
TG(52:3) B	0.419164	3	WT/uORFm-ACC1,FAS1	glucose	complex lipids
TG(54:0)	2.05312	0.896607	WT/uORFm-ACC1,FAS1	glucose	complex lipids
TG(54:1)	2.23843	0.0767249	WT/uORFm-ACC1,FAS1	glucose	complex lipids
TG(54:2)	2.30964	0.333379	WT/uORFm-ACC1,FAS1	glucose	complex lipids
TG(54:3)	0.78859	0.130041	WT/uORFm-ACC1,FAS1	glucose	complex lipids
TG(56:1)	2.55206	0.303207	WT/uORFm-ACC1,FAS1	glucose	complex lipids
TG(56:2)	2.21344	0.52701	WT/uORFm-ACC1,FAS1	glucose	complex lipids
TG(56:3)	0.447988	0.327182	WT/uORFm-ACC1,FAS1	glucose	complex lipids
TG(58:2)	3.05167	0.248513	WT/uORFm-ACC1,FAS1	glucose	complex lipids
TG(58:3)	0.0964696	0.152113	WT/uORFm-ACC1,FAS1	glucose	complex lipids
TG(60:3)	2.91852	0.26421	WT/uORFm-ACC1,FAS1	glucose	complex lipids
xylulose	-0.504654	0.0749975	WT/uORFm-ACC1,FAS1	glycerol	primary metabolites
xylose	0.517044	0.369186	WT/uORFm-ACC1,FAS1	glycerol	primary metabolites
xylitol	-0.590996	1.47638	WT/uORFm-ACC1,FAS1	glycerol	primary metabolites
xanthine	-1.67392	0.22598	WT/uORFm-ACC1,FAS1	glycerol	primary metabolites
valine	-0.407889	0.223546	WT/uORFm-ACC1,FAS1	glycerol	primary metabolites
uridine-5'-monophosphate	-0.210391	0.66348	WT/uORFm-ACC1,FAS1	glycerol	primary metabolites
uridine	0.046158	0.408212	WT/uORFm-ACC1,FAS1	glycerol	primary metabolites
uric acid	-0.733632	0.349294	WT/uORFm-ACC1,FAS1	glycerol	primary metabolites
urea	-0.860942	0.195363	WT/uORFm-ACC1,FAS1	glycerol	primary metabolites
uracil	-0.000659761	1.30034	WT/uORFm-ACC1,FAS1	glycerol	primary metabolites
UDP-N-acetylglucosamine	0.165624	1.77754	WT/uORFm-ACC1,FAS1	glycerol	primary metabolites
tyrosine	-0.35011	0.52701	WT/uORFm-ACC1,FAS1	glycerol	primary metabolites
tryptophan	-0.731681	0.339675	WT/uORFm-ACC1,FAS1	glycerol	primary metabolites
trehalose-6-phosphate	0.979185	0.0732769	WT/uORFm-ACC1,FAS1	glycerol	primary metabolites
trehalose	4.385	3	WT/uORFm-ACC1,FAS1	glycerol	primary metabolites
thymine	-0.26596	0.336516	WT/uORFm-ACC1,FAS1	glycerol	primary metabolites
thymidine	0.645053	0.52701	WT/uORFm-ACC1,FAS1	glycerol	primary metabolites
threonine	-0.0834811	0.944928	WT/uORFm-ACC1,FAS1	glycerol	primary metabolites
threitol	-0.549933	0.400849	WT/uORFm-ACC1,FAS1	glycerol	primary metabolites
tagatose	0.0619911	0.11656	WT/uORFm-ACC1,FAS1	glycerol	primary metabolites
sucrose	-0.526708	0.064775	WT/uORFm-ACC1,FAS1	glycerol	primary metabolites
succinic acid	0.641744	0.795148	WT/uORFm-ACC1,FAS1	glycerol	primary metabolites
stearic acid	-0.895701	0.124216	WT/uORFm-ACC1,FAS1	glycerol	primary metabolites
spermidine	-0.332602	0.230881	WT/uORFm-ACC1,FAS1	glycerol	primary metabolites
shikimic acid	-1.52034	0.330265	WT/uORFm-ACC1,FAS1	glycerol	primary metabolites
serine	-0.505499	0.503264	WT/uORFm-ACC1,FAS1	glycerol	primary metabolites
saccharopine	1.84868	0.22598	WT/uORFm-ACC1,FAS1	glycerol	primary metabolites
ribulose-5-phosphate	-1.22759	1.15416	WT/uORFm-ACC1,FAS1	glycerol	primary metabolites
ribose-5-phosphate	0.0263058	1.13395	WT/uORFm-ACC1,FAS1	glycerol	primary metabolites
ribose	-0.901463	1.57333	WT/uORFm-ACC1,FAS1	glycerol	primary metabolites
ribitol	0.289205	0.957897	WT/uORFm-ACC1,FAS1	glycerol	primary metabolites
raffinose	-0.573879	1.39718	WT/uORFm-ACC1,FAS1	glycerol	primary metabolites
pyrrole-2-carboxylic acid	0.563335	0.7604	WT/uORFm-ACC1,FAS1	glycerol	primary metabolites
pyrophosphate	0.0181437	0.248513	WT/uORFm-ACC1,FAS1	glycerol	primary metabolites
pseudo uridine	-1.20964	3	WT/uORFm-ACC1,FAS1	glycerol	primary metabolites
proline	2.32237	0.216325	WT/uORFm-ACC1,FAS1	glycerol	primary metabolites
pipecolinic acid	1.52319	0.0434282	WT/uORFm-ACC1,FAS1	glycerol	primary metabolites
phytosphingosine	-5.34978	0.386496	WT/uORFm-ACC1,FAS1	glycerol	primary metabolites
phthalic acid	-0.969186	0.631304	WT/uORFm-ACC1,FAS1	glycerol	primary metabolites
phosphogluconic acid	-1.73949	0.122289	WT/uORFm-ACC1,FAS1	glycerol	primary metabolites
phosphoethanolamine	-1.21335	0.280495	WT/uORFm-ACC1,FAS1	glycerol	primary metabolites
phosphate	-1.42876	0.355827	WT/uORFm-ACC1,FAS1	glycerol	primary metabolites
phenylethylamine	0.504585	0.823186	WT/uORFm-ACC1,FAS1	glycerol	primary metabolites
phenylalanine	-0.26967	0.908192	WT/uORFm-ACC1,FAS1	glycerol	primary metabolites
pentadecanoic acid	-1.42906	0.77744	WT/uORFm-ACC1,FAS1	glycerol	primary metabolites
pelargonic acid	-0.478619	0.0580962	WT/uORFm-ACC1,FAS1	glycerol	primary metabolites
palmitoleic acid	-2.56386	0.109043	WT/uORFm-ACC1,FAS1	glycerol	primary metabolites
palmitic acid	-0.961028	0.346064	WT/uORFm-ACC1,FAS1	glycerol	primary metabolites
oxoproline	0.630441	1.0962	WT/uORFm-ACC1,FAS1	glycerol	primary metabolites
orotic acid	-0.256314	3	WT/uORFm-ACC1,FAS1	glycerol	primary metabolites
ornithine	0.635628	0.404515	WT/uORFm-ACC1,FAS1	glycerol	primary metabolites
octadecanol	-0.698461	0.148014	WT/uORFm-ACC1,FAS1	glycerol	primary metabolites
nicotinamide	-0.186208	0.498667	WT/uORFm-ACC1,FAS1	glycerol	primary metabolites
N-acetylputrescine	-1.3585	0.451095	WT/uORFm-ACC1,FAS1	glycerol	primary metabolites
n-acetyl-d-hexosamine	-0.773083	3	WT/uORFm-ACC1,FAS1	glycerol	primary metabolites
N-acetyl-D-galactosamine	-0.683678	0.536884	WT/uORFm-ACC1,FAS1	glycerol	primary metabolites
myristic acid	-2.39367	0.154177	WT/uORFm-ACC1,FAS1	glycerol	primary metabolites
myo-inositol	-0.952674	1.0962	WT/uORFm-ACC1,FAS1	glycerol	primary metabolites
methylmalonic acid	-0.401636	0.213945	WT/uORFm-ACC1,FAS1	glycerol	primary metabolites
methionine sulfoxide	-0.290871	0.130041	WT/uORFm-ACC1,FAS1	glycerol	primary metabolites
methionine minor	0.0813646	0.336516	WT/uORFm-ACC1,FAS1	glycerol	primary metabolites
methionine	-0.183853	0.736033	WT/uORFm-ACC1,FAS1	glycerol	primary metabolites
mannose	-1.05507	1.99913	WT/uORFm-ACC1,FAS1	glycerol	primary metabolites
malic acid	0.756152	3	WT/uORFm-ACC1,FAS1	glycerol	primary metabolites
lyxitol	-0.260302	0.148014	WT/uORFm-ACC1,FAS1	glycerol	primary metabolites
lysine	1.76323	3	WT/uORFm-ACC1,FAS1	glycerol	primary metabolites
linolenic acid	-1.51607	0.842936	WT/uORFm-ACC1,FAS1	glycerol	primary metabolites
linoleic acid	-1.849	3	WT/uORFm-ACC1,FAS1	glycerol	primary metabolites
levoglucosan	-0.201424	0.705556	WT/uORFm-ACC1,FAS1	glycerol	primary metabolites
leucine	-1.33448	0.66348	WT/uORFm-ACC1,FAS1	glycerol	primary metabolites
lauric acid	-2.04273	0.0230771	WT/uORFm-ACC1,FAS1	glycerol	primary metabolites
lactic acid	-0.780532	3	WT/uORFm-ACC1,FAS1	glycerol	primary metabolites
isothreonic acid	-0.0397801	0.309078	WT/uORFm-ACC1,FAS1	glycerol	primary metabolites
isomaltose	-0.515665	0.126151	WT/uORFm-ACC1,FAS1	glycerol	primary metabolites
isoleucine	-0.288924	0.248513	WT/uORFm-ACC1,FAS1	glycerol	primary metabolites
isohexonic acid	-0.0498144	0.132002	WT/uORFm-ACC1,FAS1	glycerol	primary metabolites
inositol-4-monophosphate	-2.54711	0.0434282	WT/uORFm-ACC1,FAS1	glycerol	primary metabolites
inosine	-0.415238	0.619066	WT/uORFm-ACC1,FAS1	glycerol	primary metabolites
indole-3-propionic acid	-0.710404	0.359121	WT/uORFm-ACC1,FAS1	glycerol	primary metabolites
hypoxanthine	-1.15589	0.359121	WT/uORFm-ACC1,FAS1	glycerol	primary metabolites
hydroxycarbamate	-1.18943	3	WT/uORFm-ACC1,FAS1	glycerol	primary metabolites
homoserine	0.129462	0.258911	WT/uORFm-ACC1,FAS1	glycerol	primary metabolites
histidine	0.912408	1.30034	WT/uORFm-ACC1,FAS1	glycerol	primary metabolites
heptadecanoic acid	-0.325779	0.0890076	WT/uORFm-ACC1,FAS1	glycerol	primary metabolites
guanosine	-0.129677	1.39718	WT/uORFm-ACC1,FAS1	glycerol	primary metabolites
guanine	-0.444217	0.0498835	WT/uORFm-ACC1,FAS1	glycerol	primary metabolites
glycyl-proline	-1.25076	0.1732	WT/uORFm-ACC1,FAS1	glycerol	primary metabolites
glycine	-0.272076	0.312043	WT/uORFm-ACC1,FAS1	glycerol	primary metabolites
glycerol-alpha-phosphate	-1.26473	0.467794	WT/uORFm-ACC1,FAS1	glycerol	primary metabolites
glycerol-3-galactoside	-0.305485	0.874324	WT/uORFm-ACC1,FAS1	glycerol	primary metabolites
glycerol	-1.41353	0.489629	WT/uORFm-ACC1,FAS1	glycerol	primary metabolites
glyceric acid	-0.217147	0.541891	WT/uORFm-ACC1,FAS1	glycerol	primary metabolites
glutamine	0.470498	1.63134	WT/uORFm-ACC1,FAS1	glycerol	primary metabolites
glutamic acid	-0.997235	1.2723	WT/uORFm-ACC1,FAS1	glycerol	primary metabolites
glucose-6-phosphate	-1.32898	0.541891	WT/uORFm-ACC1,FAS1	glycerol	primary metabolites
glucose-1-phosphate	0.0358383	0.379489	WT/uORFm-ACC1,FAS1	glycerol	primary metabolites
glucose	0.237216	0.578775	WT/uORFm-ACC1,FAS1	glycerol	primary metabolites
gluconic acid	-0.569072	0.197644	WT/uORFm-ACC1,FAS1	glycerol	primary metabolites
galacturonic acid	-0.27684	0.744004	WT/uORFm-ACC1,FAS1	glycerol	primary metabolites
galactose-6-phosphate	-1.5399	0.463555	WT/uORFm-ACC1,FAS1	glycerol	primary metabolites
galactonic acid	-0.48115	0.195363	WT/uORFm-ACC1,FAS1	glycerol	primary metabolites
galactinol	0.451313	0.607162	WT/uORFm-ACC1,FAS1	glycerol	primary metabolites
fumaric acid	0.664723	3	WT/uORFm-ACC1,FAS1	glycerol	primary metabolites
fructose-6-phosphate	-0.833869	1.69832	WT/uORFm-ACC1,FAS1	glycerol	primary metabolites
fructose-1-phosphate	-2.01343	0.656848	WT/uORFm-ACC1,FAS1	glycerol	primary metabolites
fructose-1,6-bisphosphate	0.0213912	2.47625	WT/uORFm-ACC1,FAS1	glycerol	primary metabolites
fructose	-2.0184	0.0854612	WT/uORFm-ACC1,FAS1	glycerol	primary metabolites
ethanolamine	-0.838704	0.920096	WT/uORFm-ACC1,FAS1	glycerol	primary metabolites
erythrose	-0.428473	0.643878	WT/uORFm-ACC1,FAS1	glycerol	primary metabolites
erythritol	-0.629472	0.728205	WT/uORFm-ACC1,FAS1	glycerol	primary metabolites
dihydroxyacetone	-0.650125	0.223546	WT/uORFm-ACC1,FAS1	glycerol	primary metabolites
cytidine-5-monophosphate	-0.137622	0.0339193	WT/uORFm-ACC1,FAS1	glycerol	primary metabolites
cysteine	-0.307415	0.168898	WT/uORFm-ACC1,FAS1	glycerol	primary metabolites
cyanoalanine	-0.388696	1.17535	WT/uORFm-ACC1,FAS1	glycerol	primary metabolites
citrulline	1.00213	0.684009	WT/uORFm-ACC1,FAS1	glycerol	primary metabolites
citric acid	0.683762	0.631304	WT/uORFm-ACC1,FAS1	glycerol	primary metabolites
cellobiose	-0.398036	3	WT/uORFm-ACC1,FAS1	glycerol	primary metabolites
caprylic acid	-0.443261	0.22598	WT/uORFm-ACC1,FAS1	glycerol	primary metabolites
capric acid	-1.25043	1.43498	WT/uORFm-ACC1,FAS1	glycerol	primary metabolites
butane-2,3-diol	2.25645	0.0925833	WT/uORFm-ACC1,FAS1	glycerol	primary metabolites
beta-glycerolphosphate	-0.606625	0.251091	WT/uORFm-ACC1,FAS1	glycerol	primary metabolites
beta-alanine	-0.110224	0.216325	WT/uORFm-ACC1,FAS1	glycerol	primary metabolites
benzoic acid	-1.23474	0.0732769	WT/uORFm-ACC1,FAS1	glycerol	primary metabolites
behenic acid	-0.649185	0.235846	WT/uORFm-ACC1,FAS1	glycerol	primary metabolites
aspartic acid	0.177456	1.01399	WT/uORFm-ACC1,FAS1	glycerol	primary metabolites
asparagine	0.456068	0.112782	WT/uORFm-ACC1,FAS1	glycerol	primary metabolites
arachidic acid	-0.505034	0.124216	WT/uORFm-ACC1,FAS1	glycerol	primary metabolites
aminomalonate	0.734662	1.52216	WT/uORFm-ACC1,FAS1	glycerol	primary metabolites
alpha-aminoadipic acid	-0.310927	0.114667	WT/uORFm-ACC1,FAS1	glycerol	primary metabolites
alanine	0.157473	0.10533	WT/uORFm-ACC1,FAS1	glycerol	primary metabolites
adipic acid	-0.397053	1.69832	WT/uORFm-ACC1,FAS1	glycerol	primary metabolites
adenosine-5-monophosphate	-0.13067	3	WT/uORFm-ACC1,FAS1	glycerol	primary metabolites
adenosine	-0.526081	0.0925833	WT/uORFm-ACC1,FAS1	glycerol	primary metabolites
adenine	-0.259977	0.0836987	WT/uORFm-ACC1,FAS1	glycerol	primary metabolites
9-myristoleate	-5.5009	0.248513	WT/uORFm-ACC1,FAS1	glycerol	primary metabolites
5'-deoxy-5'-methylthioadenosine	0.145813	1.77754	WT/uORFm-ACC1,FAS1	glycerol	primary metabolites
4-aminobutyric acid	-0.608684	1.99913	WT/uORFm-ACC1,FAS1	glycerol	primary metabolites
3-phosphoglycerate	0.0184512	3	WT/uORFm-ACC1,FAS1	glycerol	primary metabolites
3-aminoisobutyric acid	0.306588	0.552114	WT/uORFm-ACC1,FAS1	glycerol	primary metabolites
2-hydroxyglutaric acid	-0.156087	0.0307938	WT/uORFm-ACC1,FAS1	glycerol	primary metabolites
2-deoxytetronic acid	-0.192538	0.71296	WT/uORFm-ACC1,FAS1	glycerol	primary metabolites
2-aminobutyric acid	1.67232	0.567913	WT/uORFm-ACC1,FAS1	glycerol	primary metabolites
2,5-dihydroxypyrazine	-0.489042	0.223546	WT/uORFm-ACC1,FAS1	glycerol	primary metabolites
1-monopalmitin	-0.994591	0.0614252	WT/uORFm-ACC1,FAS1	glycerol	primary metabolites
1,5-anhydroglucitol	-0.739082	0.552114	WT/uORFm-ACC1,FAS1	glycerol	primary metabolites
Ceramide (d42:0)	0.805872	2.47625	WT/uORFm-ACC1,FAS1	glycerol	complex lipids
Cer-AP t44:0; Cer-AP t18:0/26:0;	-0.194571	3	WT/uORFm-ACC1,FAS1	glycerol	complex lipids
Cer-NS d35:1; Cer-NS d18:1/17:0;	0.306293	3	WT/uORFm-ACC1,FAS1	glycerol	complex lipids
FA (10:0) (capric acid)	-0.512675	0.0292395	WT/uORFm-ACC1,FAS1	glycerol	complex lipids
FA (12:0) (lauric acid)	-1.51967	1.06143	WT/uORFm-ACC1,FAS1	glycerol	complex lipids
FA (14:0) (myristic acid)	-0.102059	0.684009	WT/uORFm-ACC1,FAS1	glycerol	complex lipids
FA (14:1) (physeteric acid)	-4.63929	1.07847	WT/uORFm-ACC1,FAS1	glycerol	complex lipids
FA (16:0) (palmitic acid)	-0.100211	0.269573	WT/uORFm-ACC1,FAS1	glycerol	complex lipids
FA (16:1) (palmitoleic acid)	-2.10745	1.15416	WT/uORFm-ACC1,FAS1	glycerol	complex lipids
FA (18:0) (stearic acid)	0.421918	3	WT/uORFm-ACC1,FAS1	glycerol	complex lipids
FA (18:1) (oleic acid)	-0.743457	2.47625	WT/uORFm-ACC1,FAS1	glycerol	complex lipids
FA (20:0) (arachidic acid)	-0.338664	0.999262	WT/uORFm-ACC1,FAS1	glycerol	complex lipids
FA (20:1) (eicosenoic acid)	-0.955373	1.1147	WT/uORFm-ACC1,FAS1	glycerol	complex lipids
FA (22:0) (behenic acid)	-0.282397	3	WT/uORFm-ACC1,FAS1	glycerol	complex lipids
FA (22:1) (erucic acid)	-2.05487	0.455213	WT/uORFm-ACC1,FAS1	glycerol	complex lipids
FA (24:0) (lignoceric acid)	0.262232	2.47625	WT/uORFm-ACC1,FAS1	glycerol	complex lipids
FA (24:1) (nervonic acid)	-0.423321	3	WT/uORFm-ACC1,FAS1	glycerol	complex lipids
FA (26:0) (cerotic acid)	0.612764	2.17522	WT/uORFm-ACC1,FAS1	glycerol	complex lipids
FA (28:0) (montanic acid)	0.491039	0.999262	WT/uORFm-ACC1,FAS1	glycerol	complex lipids
FA (8:0) (caprylic acid)	0.108987	0.164646	WT/uORFm-ACC1,FAS1	glycerol	complex lipids
LPC (14:0)	-3.11471	0.423313	WT/uORFm-ACC1,FAS1	glycerol	complex lipids
LPC (16:1)	-0.681376	0.584309	WT/uORFm-ACC1,FAS1	glycerol	complex lipids
LPC (20:1)	-1.9053	1.2723	WT/uORFm-ACC1,FAS1	glycerol	complex lipids
LPE (16:0)	-0.348018	3	WT/uORFm-ACC1,FAS1	glycerol	complex lipids
LPE 18:1;	-1.83148	0.128094	WT/uORFm-ACC1,FAS1	glycerol	complex lipids
PC (32:1)	-0.486366	3	WT/uORFm-ACC1,FAS1	glycerol	complex lipids
PC (32:2)	-0.747216	0.0370627	WT/uORFm-ACC1,FAS1	glycerol	complex lipids
PC 26:0; PC 10:0-16:0;	-4.77591	3	WT/uORFm-ACC1,FAS1	glycerol	complex lipids
PC 28:0; PC 12:0-16:0;	-3.33445	3	WT/uORFm-ACC1,FAS1	glycerol	complex lipids
PC 28:1; PC 12:0-16:1;	-4.6123	0.813637	WT/uORFm-ACC1,FAS1	glycerol	complex lipids
PC 30:1; PC 14:0-16:1;	-3.75185	3	WT/uORFm-ACC1,FAS1	glycerol	complex lipids
PC 30:2; PC 14:1-16:1;	-5.52691	0.78619	WT/uORFm-ACC1,FAS1	glycerol	complex lipids
PE (34:1)	1.50109	3	WT/uORFm-ACC1,FAS1	glycerol	complex lipids
PE (34:2)	-0.760115	0.66348	WT/uORFm-ACC1,FAS1	glycerol	complex lipids
PE (36:2)	0.609424	1.01399	WT/uORFm-ACC1,FAS1	glycerol	complex lipids
PE 28:1; PE 12:0-16:1;	-6.19932	0.698254	WT/uORFm-ACC1,FAS1	glycerol	complex lipids
PE 32:1; PE 16:0-16:1;	-0.279619	3	WT/uORFm-ACC1,FAS1	glycerol	complex lipids
PE 32:2; PE 16:1-16:1;	-2.44827	0.932334	WT/uORFm-ACC1,FAS1	glycerol	complex lipids
PE 36:2; PE 18:1-18:1;	0.609424	1.22113	WT/uORFm-ACC1,FAS1	glycerol	complex lipids
Pentaerythritol tetrakis(3,5-di-tert-butyl-4-hydroxyhydrocinnamate)_BGYHLZZASRKEJE-UHFFFAOYSA-N	0.360469	3	WT/uORFm-ACC1,FAS1	glycerol	complex lipids
PG 34:0; PG 17:0-17:0;	5.78152	0.213945	WT/uORFm-ACC1,FAS1	glycerol	complex lipids
PI (32:1)	-0.819522	2.47625	WT/uORFm-ACC1,FAS1	glycerol	complex lipids
PI (34:2)	2.30935	1.47638	WT/uORFm-ACC1,FAS1	glycerol	complex lipids
PI 26:0; PI 10:0-16:0;	-5.5044	3	WT/uORFm-ACC1,FAS1	glycerol	complex lipids
PI 28:0; PI 12:0-16:0;	-4.80907	0.517355	WT/uORFm-ACC1,FAS1	glycerol	complex lipids
PI 30:0; PI 12:0-18:0;	-3.40205	0.920096	WT/uORFm-ACC1,FAS1	glycerol	complex lipids
PI 30:1; PI 14:0-16:1;	-5.89298	0.235846	WT/uORFm-ACC1,FAS1	glycerol	complex lipids
PI 32:1; PI 16:0-16:1;	-2.05706	0.243402	WT/uORFm-ACC1,FAS1	glycerol	complex lipids
PI 32:2; PI 16:1-16:1;	-2.61072	0.382979	WT/uORFm-ACC1,FAS1	glycerol	complex lipids
PI 34:1; PI 16:0-18:1;	1.4419	1.06143	WT/uORFm-ACC1,FAS1	glycerol	complex lipids
PI 34:1; PI 18:0-16:1;	0.835907	1.87419	WT/uORFm-ACC1,FAS1	glycerol	complex lipids
PI 34:2; PI 16:1-18:1;	-0.660324	0.327182	WT/uORFm-ACC1,FAS1	glycerol	complex lipids
PI 36:1; PI 18:0-18:1;	2.49439	3	WT/uORFm-ACC1,FAS1	glycerol	complex lipids
PS 32:1; PS 16:0-16:1;	0.206495	0.315029	WT/uORFm-ACC1,FAS1	glycerol	complex lipids
PS 34:1; PS 16:0-18:1;	0.569665	0.0246096	WT/uORFm-ACC1,FAS1	glycerol	complex lipids
PS 34:2; PS 16:1-18:1;	0.991965	1.24596	WT/uORFm-ACC1,FAS1	glycerol	complex lipids
CE(16:1)	0.666457	1.2723	WT/uORFm-ACC1,FAS1	glycerol	complex lipids
DAG 32:1; DAG 16:0-16:1;	-1.67915	3	WT/uORFm-ACC1,FAS1	glycerol	complex lipids
DAG 32:2; DAG 16:1-16:1;	-1.93314	3	WT/uORFm-ACC1,FAS1	glycerol	complex lipids
DG(34:1)	0.441019	3	WT/uORFm-ACC1,FAS1	glycerol	complex lipids
DG(34:2)	-1.0095	0.186359	WT/uORFm-ACC1,FAS1	glycerol	complex lipids
DG(36:1)	2.17131	3	WT/uORFm-ACC1,FAS1	glycerol	complex lipids
DG(36:2)	0.879027	2.17522	WT/uORFm-ACC1,FAS1	glycerol	complex lipids
LPC (20:0)	0.384806	3	WT/uORFm-ACC1,FAS1	glycerol	complex lipids
LPC (20:1)	-1.95627	1.19764	WT/uORFm-ACC1,FAS1	glycerol	complex lipids
LPC (o-16:0)	-0.986637	2.47625	WT/uORFm-ACC1,FAS1	glycerol	complex lipids
LPC (p-16:0) or LPC (o-16:1)	-1.87952	0.0564412	WT/uORFm-ACC1,FAS1	glycerol	complex lipids
LPC (p-18:0) or LPC (o-18:1)	0.032431	1.07847	WT/uORFm-ACC1,FAS1	glycerol	complex lipids
LPC 18:1(SN2);	-0.315271	0.0154997	WT/uORFm-ACC1,FAS1	glycerol	complex lipids
LPC(14:0)	-3.30703	0.280495	WT/uORFm-ACC1,FAS1	glycerol	complex lipids
LPC(16:0)	-0.421918	3	WT/uORFm-ACC1,FAS1	glycerol	complex lipids
LPC(16:1)	-0.789844	0.190838	WT/uORFm-ACC1,FAS1	glycerol	complex lipids
LPC(18:0)	0.591639	3	WT/uORFm-ACC1,FAS1	glycerol	complex lipids
LPC(18:1)	-0.289585	1.07847	WT/uORFm-ACC1,FAS1	glycerol	complex lipids
LPC(18:2)	-1.79948	0.23835	WT/uORFm-ACC1,FAS1	glycerol	complex lipids
LPE 16:0;	-0.337866	3	WT/uORFm-ACC1,FAS1	glycerol	complex lipids
LPE 16:1;	-2.52117	0.0276907	WT/uORFm-ACC1,FAS1	glycerol	complex lipids
LPE 18:1;	-1.78111	0.0715632	WT/uORFm-ACC1,FAS1	glycerol	complex lipids
LPE(18:0)	1.00369	3	WT/uORFm-ACC1,FAS1	glycerol	complex lipids
PC 26:0;	-4.91509	1.07847	WT/uORFm-ACC1,FAS1	glycerol	complex lipids
PC 30:2;	-5.87651	1.63134	WT/uORFm-ACC1,FAS1	glycerol	complex lipids
PC 32:2; PC 16:1-16:1;	-2.99261	2.47625	WT/uORFm-ACC1,FAS1	glycerol	complex lipids
PC 34:2; PC 17:1-17:1;	0.401385	1.99913	WT/uORFm-ACC1,FAS1	glycerol	complex lipids
PC 36:2;	1.56662	0.393608	WT/uORFm-ACC1,FAS1	glycerol	complex lipids
PC(28:0)	-3.59706	3	WT/uORFm-ACC1,FAS1	glycerol	complex lipids
PC(30:0)	-2.78897	3	WT/uORFm-ACC1,FAS1	glycerol	complex lipids
PC(32:0)	-1.61878	3	WT/uORFm-ACC1,FAS1	glycerol	complex lipids
PC(32:1)	-0.694897	3	WT/uORFm-ACC1,FAS1	glycerol	complex lipids
PC(32:2)	-1.6868	3	WT/uORFm-ACC1,FAS1	glycerol	complex lipids
PC(34:0)	0.53928	2.47625	WT/uORFm-ACC1,FAS1	glycerol	complex lipids
PC(34:1)	1.45139	3	WT/uORFm-ACC1,FAS1	glycerol	complex lipids
PC(34:2)	0.433853	1.57333	WT/uORFm-ACC1,FAS1	glycerol	complex lipids
PC(36:1)	3.33267	3	WT/uORFm-ACC1,FAS1	glycerol	complex lipids
PC(36:2)	1.97966	0.0715632	WT/uORFm-ACC1,FAS1	glycerol	complex lipids
PC(38:1)	0.138869	0.562582	WT/uORFm-ACC1,FAS1	glycerol	complex lipids
PC(38:2)	-0.597478	1.77754	WT/uORFm-ACC1,FAS1	glycerol	complex lipids
PC(o-32:0)	0.299888	1.36241	WT/uORFm-ACC1,FAS1	glycerol	complex lipids
PE 32:2; PE 16:1-16:1;	-3.15377	3	WT/uORFm-ACC1,FAS1	glycerol	complex lipids
PE(34:2)	-1.07984	3	WT/uORFm-ACC1,FAS1	glycerol	complex lipids
PE(36:1)	2.1236	0.971266	WT/uORFm-ACC1,FAS1	glycerol	complex lipids
PS 32:2; PS 16:1-16:1;	-2.15299	0.613073	WT/uORFm-ACC1,FAS1	glycerol	complex lipids
PS 34:1; PS 16:0-18:1;	5.2294	1.01399	WT/uORFm-ACC1,FAS1	glycerol	complex lipids
PS 34:2; PS 16:1-18:1;	0.725775	0.684009	WT/uORFm-ACC1,FAS1	glycerol	complex lipids
SM(d32:1)	0.701627	0.427175	WT/uORFm-ACC1,FAS1	glycerol	complex lipids
SM(d34:0)	-0.389251	1.24596	WT/uORFm-ACC1,FAS1	glycerol	complex lipids
SM(d34:1)	-0.0548447	3	WT/uORFm-ACC1,FAS1	glycerol	complex lipids
SM(d36:1)	0.337189	1.63134	WT/uORFm-ACC1,FAS1	glycerol	complex lipids
SM(d38:1)	0.916266	1.57333	WT/uORFm-ACC1,FAS1	glycerol	complex lipids
SM(d40:1)	0.0247005	1.39718	WT/uORFm-ACC1,FAS1	glycerol	complex lipids
SM(d42:1)	1.00289	3	WT/uORFm-ACC1,FAS1	glycerol	complex lipids
SM(d42:2)	0.285708	2.47625	WT/uORFm-ACC1,FAS1	glycerol	complex lipids
TAG 52:0; TAG 16:0-18:0-18:0;	0.469392	0.204558	WT/uORFm-ACC1,FAS1	glycerol	complex lipids
TG(40:0)	-0.0339804	1.30034	WT/uORFm-ACC1,FAS1	glycerol	complex lipids
TG(40:1)	-3.03802	3	WT/uORFm-ACC1,FAS1	glycerol	complex lipids
TG(42:0)	-0.446567	3	WT/uORFm-ACC1,FAS1	glycerol	complex lipids
TG(42:1)	-2.68676	3	WT/uORFm-ACC1,FAS1	glycerol	complex lipids
TG(42:2)	-2.42823	3	WT/uORFm-ACC1,FAS1	glycerol	complex lipids
TG(44:0)	-0.52614	3	WT/uORFm-ACC1,FAS1	glycerol	complex lipids
TG(44:1)	-1.88436	3	WT/uORFm-ACC1,FAS1	glycerol	complex lipids
TG(44:2)	-3.67531	3	WT/uORFm-ACC1,FAS1	glycerol	complex lipids
TG(46:0)	-0.0925699	3	WT/uORFm-ACC1,FAS1	glycerol	complex lipids
TG(46:1)	-0.965219	3	WT/uORFm-ACC1,FAS1	glycerol	complex lipids
TG(46:2)	-3.01829	3	WT/uORFm-ACC1,FAS1	glycerol	complex lipids
TG(46:3) A	-5.02603	3	WT/uORFm-ACC1,FAS1	glycerol	complex lipids
TG(46:3) B	-0.610158	1.15416	WT/uORFm-ACC1,FAS1	glycerol	complex lipids
TG(48:0)	0.446939	0.218719	WT/uORFm-ACC1,FAS1	glycerol	complex lipids
TG(48:1)	0.251812	3	WT/uORFm-ACC1,FAS1	glycerol	complex lipids
TG(48:2)	-0.476987	3	WT/uORFm-ACC1,FAS1	glycerol	complex lipids
TG(48:3)	-1.57234	0.306132	WT/uORFm-ACC1,FAS1	glycerol	complex lipids
TG(50:0)	0.759661	0.0154997	WT/uORFm-ACC1,FAS1	glycerol	complex lipids
TG(50:1)	1.24422	3	WT/uORFm-ACC1,FAS1	glycerol	complex lipids
TG(50:2)	1.20997	3	WT/uORFm-ACC1,FAS1	glycerol	complex lipids
TG(50:3) A	-0.21072	0.321063	WT/uORFm-ACC1,FAS1	glycerol	complex lipids
TG(52:0)	0.52967	0.190838	WT/uORFm-ACC1,FAS1	glycerol	complex lipids
TG(52:1)	2.94505	3	WT/uORFm-ACC1,FAS1	glycerol	complex lipids
TG(52:2)	2.26841	3	WT/uORFm-ACC1,FAS1	glycerol	complex lipids
TG(52:3) A	0.700549	0.00364158	WT/uORFm-ACC1,FAS1	glycerol	complex lipids
TG(52:3) B	0.879323	0.197644	WT/uORFm-ACC1,FAS1	glycerol	complex lipids
TG(54:0)	0.458688	0.179733	WT/uORFm-ACC1,FAS1	glycerol	complex lipids
TG(54:1)	2.38116	3	WT/uORFm-ACC1,FAS1	glycerol	complex lipids
TG(54:2)	3.0917	3	WT/uORFm-ACC1,FAS1	glycerol	complex lipids
TG(54:3)	1.25336	0.415703	WT/uORFm-ACC1,FAS1	glycerol	complex lipids
TG(56:1)	1.40012	3	WT/uORFm-ACC1,FAS1	glycerol	complex lipids
TG(56:2)	1.27252	3	WT/uORFm-ACC1,FAS1	glycerol	complex lipids
TG(56:3)	1.46223	3	WT/uORFm-ACC1,FAS1	glycerol	complex lipids
TG(58:2)	2.03578	3	WT/uORFm-ACC1,FAS1	glycerol	complex lipids
TG(58:3)	-0.0171746	0.720516	WT/uORFm-ACC1,FAS1	glycerol	complex lipids
TG(60:3)	1.42566	1.36241	WT/uORFm-ACC1,FAS1	glycerol	complex lipids
